# Scalable *in vivo* cardiac functional genomics with compressed AAV-Perturb-seq reveals a common mitochondrial response to perturbation

**DOI:** 10.64898/2026.06.01.729445

**Authors:** Ivan A. Kuznetsov, Kristina Li, Yijun Yang, Wencao Zhao, Wei Zhou, Wenkai Zhu, Jialiu Liang, Jian Li, Jonathan J. Edwards, Zoltan Arany

## Abstract

Efficient identification of new targets to treat human disease requires a scalable way to link genotype to phenotype directly in the target organ. Pooled CRISPR screening with single-cell RNA sequencing as a readout (Perturb-seq) has emerged as a method for functional genomics but is typically applied *in vitro* and is limited in scale. Here, we combine *in vivo* Perturb-seq via adeno-associated virus (AAV)-mediated delivery with a statistical framework allowing for signal deconvolution after multiple random perturbations per cell (compressed Perturb-seq), to develop *in vivo* compressed AAV-Perturb-seq, a scalable way to perform high-throughput, cell-autonomous functional genomics in a desired target organ. We apply this approach to study the effect of 585 gene knockouts on the cardiomyocyte transcriptome. We identify that alterations in the mitochondrial transcriptome are a common response to genetic perturbation, a finding independently validated across species and perturbation modalities. We identify very few synergistic perturbations, despite observing frequent combinatorial effects. Broadly, our work establishes a platform to facilitate *in vivo* functional genomics in a target organ with direct applicability to identifying therapeutic targets for the treatment of human disease.
