## Supplementary material for "Scalable *in vivo* cardiac functional genomics with compressed AAV-Perturb-seq reveals a common mitochondrial response to perturbation": Data S1

sgRNA	Sequence
MYH6-1	GGACACGACCTTGGCCTTAA
MYH6-2	GAGCGGGGTTAGCCTGGATA
MYH6-3	CGATGGAATAGTACACTTGC
LMNA-1	TGTACATCGATCGCGTGCGT
LMNA-2	GCGCTTGGTCTCACGCAGTT
LMNA-3	ATGTGCGCTTCTCACTGAGA
TNNT2-1	CTCATTGCGAATACGCTGCT
TNNT2-2	CGATCAGAGTCTGTAGCTCA
TNNT2-3	TCGGGGATCTTGGGTGGCAC
TPM1-1	CGGAGTATTTGTCCAGTTCA
TPM1-2	CAGATGTAAGTGCACGCTCA
TPM1-3	GGTCGCTCTCGATGATGACC
DSP-1	TCTCATAGTCAATCCGTAGG
DSP-2	CCACGGTCTTTCTCCGGCGC
DSP-3	CTCCGCAGGTCGTCGTACTC
TCAP-1	GTGGTAGGTCTCATGCCTCT
TCAP-2	GGGTATCCTCGGCCGTGGGC
TCAP-3	CCTCGTGCAAGGAGCATCTG
Safe_H_1	AGGGATGGTTTCTTTCCCTC
Safe_H_2	GACAAAGTGTAGAAATCAC
Safe_H_3	CTCATTCAAGGTTAATTCAC
Safe_H_4	GTACCTAAATATTTACTAC
Safe_H_5	AAAGTGACAGTCAAATTAC
Safe_H_6	TTTCAAAGTACACTAAC
