## Supplementary material for "Scalable *in vivo* cardiac functional genomics with compressed AAV-Perturb-seq reveals a common mitochondrial response to perturbation": Data S4

	Term	Genes
1	Striated Muscle Contraction (GO:0006941)	MYBPC3;DTNA;GAA;STAC3;LMOD3;MYL4;CSRP3;MYL2;TNNT2;CASQ2;MYH14;TCAP;DMD;TNNI3;SCN5A;SCN3B;MYH6
2	Cardiac Muscle Contraction (GO:0060048)	MYBPC3;CAMK2D;GAA;MYL4;CSRP3;MYL2;TNNT2;CASQ2;TCAP;DMD;TNNI3;SCN5A;SCN3B;MYH6
3	Heart Contraction (GO:0060047)	MYBPC3;GAA;MYL4;CSRP3;MYL2;TNNT2;CASQ2;TCAP;DMD;TNNI3;SCN5A;SCN3B;SGCG;MYH6
4	Myofibril Assembly (GO:0030239)	MYBPC3;MYOM1;ADPRHL1;LMOD3;MYOM2;CSRP3;OBSCN;SYNPO2L;MYL2;TNNT2;TCAP;FLNC;MYH6
5	Heart Development (GO:0007507)	MYBPC3;MYOCD;CXADR;OSR1;GATA4;PTPN11;TBX5;TBX3;VEGFA;CSRP3;SYNPO2L;ERBB4;MYL2;PKP2;TCAP;ALPK3;TNNI3;ALPK2;ZFPM2;SGCG;MYH6;FBN1
6	Muscle Contraction (GO:0006936)	DTNA;KCNIP2;TPM2;LMOD3;MYOM2;DES;SGCA;MYOT;TNNT2;SLMAP;SSPN;CASQ2;TCAP;TNNI3;ANKRD2;MYH6
7	Actomyosin Structure Organization (GO:0031032)	MYBPC3;MYOM1;LMOD3;MYOM2;CSRP3;OBSCN;SYNPO2L;TNNT2;MYO18B;MYH14;TCAP;FLNC;MYH6
8	Circulatory System Development (GO:0072359)	CXADR;ERBB4;OSR1;MYL2;HEY2;PKP2;ALPK3;TNNI3;PTPN11;ZFPM2;TBX5;FBN1
9	Protein Phosphorylation (GO:0006468)	BLK;CAMK2B;EPHA4;DYRK3;CAMK2D;DYRK2;PRKAA2;DMPK;TNKS;PLK2;LMTK2;STK33;RPS6KA5;EFEMP1;TEC;CCNE1;STK36;ERBB4;ALPK3;EPHB1;MARK3;IP6K3
10	Negative Regulation of Cell Population Proliferation (GO:0008285)	KANK2;RARG;MPP3;MYOCD;IGFBP5;CTNNBIP1;PROX1;GATA2;TBX5;GDF5;CBFA2T3;MTSS1;TBX3;TIAL1;MN1;AZGP1;MED25;ERBB4;SMYD2;STRN;PLXNB1;SH2B3
11	Axon Guidance (GO:0007411)	SEMA5A;EPHA4;EFNB1;EPHA7;RPS6KA5;SEMA3D;SEMA4B;DAG1;SLIT3;EFNA5;EPHB1;VEGFA
12	Neuron Projection Guidance (GO:0097485)	SEMA5A;EPHA4;EFNB1;EPHA7;RPS6KA5;SEMA3D;SEMA4B;DAG1;SLIT3;EFNA5;EPHB1
13	Cell Surface Receptor Protein Tyrosine Kinase Signaling Pathway (GO:0007169)	BLK;EPHA4;EPHA7;SHC2;PTPN11;FGF1;EFNA5;PIK3C2A;SLC39A14;MTSS1;VEGFA;EFNB1;GRB14;ERBB4;PDGFD;PDK4;SAMD12;EPHB1
14	Protein Modification Process (GO:0036211)	CAMK2B;PTPRR;DYRK3;CAMK2D;PRKAA2;DYRK2;RPS6KA5;STK36;MACROD1;ST8SIA5;ST3GAL6;MARK3;IP6K3;B3GALNT2;PTPN1;PPP1R12A;DMPK;PLK2;MCRS1;LMTK2;WWP2;PPP2R3A;PHKA2;TPST1;TEC;CCNE1;ALPK3
15	Intracellular Monoatomic Cation Homeostasis (GO:0030003)	PRNP;DMPK;SLC41A1;SLC30A10;SLC39A14;BMP6;ANKRD9;CSRP3;ATP7B;PLN;CASQ2;TNNI3;ISCU;CNNM4
16	Lipid Metabolic Process (GO:0006629)	DGKG;PRKAA2;PTGES2;ABCB4;MGST3;PLA2G4C;MBOAT1;LPL;ACSL3;PAFAH2;ACLY;PCCB;PDE3A;ECHDC3;CHPT1;CD36
17	Negative Regulation of Gene Expression (GO:0010629)	EPHA4;PRKAA2;IGFBP5;WWP2;GATA2;VEGFA;FOXP1;RBL2;RPS6KA5;FXR2;PRKAR1A;HEY2;ATOH8;MAEL;PGR;CPEB3;GAPDH;RBM24;SH3GL2;RBMS3
18	Cellular Response to Nitrogen Compound (GO:1901699)	EPHA4;PRNP;BLM;GABRB1;P2RY6;IGFBP5;JUP;PDE3A;AKAP6;CD36;VIM;CFTR
19	Phosphorylation (GO:0016310)	DGKG;CAMK2B;EPHA7;DYRK3;CAMK2D;DYRK2;PRKAA2;DMPK;PLK2;LMTK2;RPS6KA5;TEC;CCNE1;STK36;ALPK3;MARK3;IP6K3
20	Metal Ion Transport (GO:0030001)	KCNIP2;SLC23A1;SLC41A1;KCNJ16;SLC3A2;SLC5A1;SCN5A;SCN3B;KCNK1;SLC4A4;CNNM4;KCNK3
21	Actin Filament Organization (GO:0007015)	ACTA1;SVIL;NEBL;TPM2;GAS2;COBL;XIRP2;TCAP;PROX1;PPP1R9A;LMOD3
22	Negative Regulation of Cell Differentiation (GO:0045596)	EPHA4;MYOCD;OSR1;PTPN11;RORB;TBX5;GDF5;TBX3;CSRP3;EFEMP1;PKP2;DSG2;ANKRD2
23	Regulation of ERK1 and ERK2 Cascade (GO:0070372)	EPHA4;PTPN1;EPHA7;PTPRR;PTPN11;SLC30A10;FGF1;VEGFA;P2RY6;ERBB4;PDGFD;CD36;EPHB1
24	Axonogenesis (GO:0007409)	SEMA5A;EPHA4;EFNB1;EPHA7;RPS6KA5;SEMA3D;SEMA4B;DAG1;SLIT3;EFNA5;EPHB1;ACTG1
25	Negative Regulation of Macromolecule Biosynthetic Process (GO:0010558)	RBL2;PRKAA2;PRKAR1A;HEY2;ATOH8;WWP2;PGR;GATA2;SH3GL2;VEGFA;FOXP1;RBMS3
26	Positive Regulation of Gene Expression (GO:0010628)	MYOM1;CADM1;OSR1;GATA2;F3;BMP6;VEGFA;ACTG1;ACTA1;FXR2;CUX2;RBM20;PGR;EIF3E;CD36;FAM98A;CPEB3;GAPDH;RBM24;RBMS3
27	Negative Regulation of Cellular Process (GO:0048523)	KANK2;SEMA5A;EPHA4;RARG;BLM;MPP3;MYOCD;PPP1R13B;NPR1;PROX1;TBX5;CBFA2T3;TIAL1;CSRP3;AZGP1;MECOM;ERBB4;MYL2;SMYD2;STRN;PLXNB1;SLIT3;SH2B3
28	Monoatomic Cation Transmembrane Transport (GO:0098655)	ABCC8;KCNK13;SLC1A3;SLC41A1;KCNJ16;ABCC9;SLC30A10;SLC4A4;SLC39A14;ATP6V1B2;KCNQ5;SCN5A;SCN3B;KCNK1;KCNK3
29	Regulation of Cell Migration (GO:0030334)	SEMA5A;CAMK2B;EPHA4;IGFBP5;SEMA3D;SEMA4B;ULK4;FAM107A;ACTN4;PPP2R3A;FGF1;TBX5;F3;SAP30;VEGFA;ACTG1;ERBB4;PDGFD;DAG1;PLXNB1;CPNE3
30	Inorganic Cation Transmembrane Transport (GO:0098662)	ABCC8;KCNK13;SLC1A3;SLC41A1;KCNJ16;ABCC9;SLC30A10;SLC4A4;SLC39A14;ATP6V1B2;KCNQ5;SCN5A;SCN3B;KCNK1;KCNK3
31	Positive Regulation of Cell Migration (GO:0030335)	SEMA5A;EPHA4;SEMA3D;SEMA4B;FAM107A;ACTN4;PROX1;FGF1;F3;RAB11A;VEGFA;ACTG1;FOXP1;PDGFD;ATOH8;CPNE3
32	Negative Regulation of DNA-templated Transcription (GO:0045892)	KANK2;RARG;L3MBTL3;SATB1;PRDM6;GATA4;RORB;PRICKLE1;GATA2;RPS6KA5;CUX2;MECOM;DNAJB4;HEY2;ATOH8;TBX20;MAEL;SMYD2;ANKRD2;CRYM;PRNP;OSR1;WWP2;PROX1;CBFA2T3;TBX3;BMP6;FOXP1;SAP30;VEGFA;MED25;NR6A1;NMNAT1;GTF2IRD1;MAFK;CPEB3;ZFPM2
33	Regulation of Signal Transduction (GO:0009966)	SEMA5A;PRNP;PTPN1;HOMER1;VSNL1;IGFBP5;SH3TC2;KCNIP2;STRN;CD36;TSPAN32
34	Regulation of Angiogenesis (GO:0045765)	SEMA5A;JUP;NPR1;TSPAN18;GATA4;CD36;GATA2;FGF1;TSPAN12;F3;VEGFA
35	Cellular Component Assembly (GO:0022607)	RSPH6A;FAM107A;CHCHD10;THSD4;LIMA1;STK33;STK36;GORASP2;VDAC3;PKP2;TCAP;DMD;MAPRE2
36	Positive Regulation of Intracellular Signal Transduction (GO:1902533)	SEMA5A;AKAP6;FGF1;EFNA5;TIAL1;ERBB4;PDGFD;ATOH8;CD36;EPHA4;PRNP;PLK2;ARRDC3;PTPN11;ACTN4;F3;GDF5;BMP6;VEGFA;MN1;BAX;PLXNB1;GAPDH;TRIM55;BIRC3
37	Positive Regulation of Signal Transduction (GO:0009967)	EPHA4;PRNP;CUX2;HOMER1;STK36;PTPN11;FGF1;TPD52L1;F3;SLC39A14;BMP6;VEGFA
38	Regulation of Gene Expression (GO:0010468)	MYOM1;L3MBTL3;PRKAA2;MYCBP;PLAG1;PRDM6;GATA4;RORB;GATA2;ACTG1;EFEMP1;RPS6KA5;CUX2;HEY2;ATOH8;CD36;CCNL1;APBB3;SH3GL2;NFYC;OSR1;NFXL1;WWP2;PROX1;F3;MLF1;BMP6;FOXP1;SAP30;VEGFA;RBL2;ACTA1;PRKAR1A;RBM20;GTF2IRD1;PGR;ALPK2;FAM98A;RBMS3
39	Negative Regulation of Transcription by RNA Polymerase II (GO:0000122)	KANK2;RARG;SATB1;PRDM6;GATA4;GATA2;CUX2;DNAJB4;HEY2;TBX20;SMYD2;ANKRD2;CRYM;PRNP;OSR1;WWP2;PROX1;TBX3;BMP6;SAP30;VEGFA;MED25;NR6A1;GTF2IRD1;MAFK;CPEB3;ZFPM2
40	Nervous System Development (GO:0007399)	CHRM2;SEMA5A;ACHE;PRNP;MPP3;MTR;VLDLR;PROX1;NAV2;FGF1;SDHA;EFNA5;VEGFA;CDH2;GLRB;ERBB4;PLXNB1;EPHB1;SH3GL2
41	Positive Regulation of Cell Motility (GO:2000147)	SEMA5A;EPHA4;SEMA3D;PDGFD;SEMA4B;FAM107A;CPNE3;ACTN4;FGF1;F3;VEGFA
42	Chemical Synaptic Transmission (GO:0007268)	CHRM2;MPP3;DTNA;HOMER1;GLRB;KCNIP2;GABRA4;STAC3;SLC1A3;PDE7B;KCNK3
43	Positive Regulation of Macromolecule Biosynthetic Process (GO:0010557)	MYOM1;DYRK2;OSR1;GATA2;F3;BMP6;VEGFA;ACTG1;ACTA1;CUX2;PGR;CD36;FAM98A;RBMS3
44	Negative Regulation of Intracellular Signal Transduction (GO:1902532)	KANK2;DGKG;ITCH;PRKAA2;PRKAR1A;PKIA;SLMAP;DAG1;MARK3;SH2B3;SH3GL2;PLIN5
45	Regulation of Intracellular Signal Transduction (GO:1902531)	EPHA4;STARD13;OBSCN;DYRK2;ULK4;SMYD2;AKAP6;PTPN11;FGF1;MLF1;BMP6;VEGFA
46	Cellular Response to Oxygen-Containing Compound (GO:1901701)	EPHA4;PRNP;IGFBP5;ABCB4;LPL;AKAP6;MTR;RORB;P2RY6;PDK4;PDE3A;CD36;VIM;CFTR
47	Positive Regulation of Cell Population Proliferation (GO:0008284)	EPHA4;OSR1;COX17;PROX1;FGF1;TBX3;BMP6;FOXP1;VEGFA;CCND2;ERBB4;PDGFD;TBX20;RBPMS2;SCN5A;FAM98A;ZFPM2
48	Positive Regulation of Transcription by RNA Polymerase II (GO:0045944)	RARG;TNKS;PLAG1;GATA4;RORB;GATA2;FGF1;CSRP3;RPS6KA5;HEY2;ATOH8;MYBL1;MYOCD;PPP1R12A;JUP;MCRS1;NFYC;OSR1;LMO7;ACTN4;PROX1;TBX5;TBX3;BMP6;VEGFA;CDK8;MED25;PKM;PGR;ZFPM2;PFKM
49	Negative Regulation of RNA Biosynthetic Process (GO:1902679)	L3MBTL3;WWP2;RORB;PROX1;PRICKLE1;CBFA2T3;TBX3;FOXP1;RPS6KA5;MECOM;NMNAT1;HEY2;ATOH8;TBX20;MAEL;ZFPM2
50	Negative Regulation of Programmed Cell Death (GO:0043069)	KANK2;PRKAA2;PLK2;OSR1;TBX3;VEGFA;ITCH;CCND2;MECOM;BAG3;ERBB4;DSG2;BIRC3
51	Negative Regulation of Apoptotic Process (GO:0043066)	SEMA5A;PRKAA2;PLK2;OSR1;GATA4;GATA2;TBX3;VEGFA;ITCH;CCND2;BAG3;ERBB4;PDK4;DSG2;BIRC3
52	Positive Regulation of Cellular Process (GO:0048522)	EPHA4;RARG;PRKAA2;COX17;LPL;AKAP6;PROX1;FGF1;TBX3;BMP6;VEGFA;CSRP3;CCND2;ERBB4;PDGFD;DSG2;ECHDC3;FAM98A;PLIN5
53	Supramolecular Fiber Organization (GO:0097435)	DES;TPM2;XIRP2;BAX;TBCB;CD36;VIM;PPP1R9A;LMOD3;MYH6;THSD4
54	Regulation of Cell Population Proliferation (GO:0042127)	KANK2;EPHA4;RARG;MPP3;MYOCD;JUP;COX17;PROX1;FGF1;TBX5;CBFA2T3;TBX3;BMP6;VEGFA;TIAL1;AZGP1;CCND2;ERBB4;PDGFD;SMYD2;STRN;FAM98A;SH2B3
55	Positive Regulation of DNA-templated Transcription (GO:0045893)	RARG;BLM;TNKS;PLAG1;GATA4;RORB;GATA2;FGF1;CAND2;CSRP3;RPS6KA5;MECOM;ERBB4;HEY2;ATOH8;MYBL1;MYOCD;PPP1R12A;JUP;MCRS1;NFYC;OSR1;CHCHD10;LMO7;ACTN4;PROX1;TBX5;TBX3;BMP6;VEGFA;CDK8;MED25;PKM;PGR;ZFPM2;PFKM
56	Protein Ubiquitination (GO:0016567)	ANKRD9;CAND2;LRSAM1;ITCH;RMND5A;UBE2Q1;GAN;TNKS;WWP2;LMO7;UBAC1
57	Regulation of RNA Biosynthetic Process (GO:2001141)	MYCBP;PLAG1;NFYC;NFXL1;GATA4;RORB;MLF1;SAP30;EFEMP1;RPS6KA5;GTF2IRD1;PGR;APBB3
58	Regulation of Apoptotic Process (GO:0042981)	RARG;PRKAA2;PLK2;OSR1;HTRA1;NLRC4;ACTN4;TBX3;VEGFA;ITCH;CCND2;BAG3;ERBB4;BAX;DSG2;ALPK2;CCNL1;PHLDA1;BIRC3
59	Positive Regulation of Multicellular Organismal Process (GO:0051240)	ACHE;PRKAB2;CADM1;NPR1;LPL;DSG2;PTPN11;CD36;GAPDH;SAP30;VEGFA
60	Organelle Organization (GO:0006996)	PEX7;DYRK3;CXADR;DES;MTX2;PTGES2;GORASP2;MYH14;CHCHD10;MTFR1;PLIN5
61	Regulation of Transcription by RNA Polymerase II (GO:0006357)	RARG;PRDM6;RORB;FGF1;TIAL1;CSRP3;RPS6KA5;MECOM;HEY2;ANKRD2;MYBL1;MYOCD;PPP1R12A;OSR1;LMO7;ACTN4;PROX1;FOXP1;SAP30;MED25;PKM;PRKAR1A;PGR;ZFPM2;KANK2;CAMK2D;TNKS;PLAG1;SATB1;GATA4;GATA2;ZFP57;CUX2;DNAJB4;CREG1;ATOH8;TBX20;SMYD2;CRYM;PRNP;JUP;MCRS1;NFYC;WWP2;TBX5;TBX3;BMP6;VEGFA;CDK8;NR6A1;KLF9;NFE2L3;GTF2IRD1;MAFK;CPEB3;PFKM
62	Protein Metabolic Process (GO:0019538)	ACHE;PCSK1;LRSAM1;TINAGL1;RNPEPL1;MCRS1;HTRA1;WWP2;PHKA2;UBAC1;PM20D2;DNAJB11;MSRB2;CD36
63	Positive Regulation of RNA Biosynthetic Process (GO:1902680)	CAND2;BLM;MYOCD;MECOM;ERBB4;MCRS1;ATOH8;GATA4;RORB;TBX5;MYBL1
64	Regulation of DNA-templated Transcription (GO:0006355)	BLM;L3MBTL3;CAMK2D;MYCBP;PLAG1;SATB1;GATA4;RORB;PRICKLE1;TIAL1;CAND2;EFEMP1;ZFP57;RPS6KA5;CUX2;MECOM;ERBB4;CREG1;HEY2;ATOH8;TBX20;MAEL;ANKRD2;APBB3;MYBL1;MYOCD;MCRS1;NFYC;NFXL1;WWP2;PROX1;TBX5;CBFA2T3;TBX3;MLF1;FOXP1;SAP30;VEGFA;NR6A1;NMNAT1;PRKAR1A;KLF9;NFE2L3;GTF2IRD1;PGR;MAFK;ZFPM2
65	Reactome_Muscle Contraction	CAMK2B;CAMK2D;NPR1;GATA4;PLN;DMD;TNNI3;SCN5A;SCN3B;MYBPC3;DMPK;KCNIP2;TPM2;KCNK13;ABCC9;TBX5;MYL4;ACTA1;DES;MYL2;TNNT2;CASQ2;TCAP;VIM;KCNK1;MYH6;KCNK3
66	Reactome_Striated Muscle Contraction	MYBPC3;MYL4;ACTA1;DES;TPM2;MYL2;TNNT2;TCAP;DMD;TNNI3;VIM;MYH6
67	Reactome_Cardiac Conduction	CAMK2B;CAMK2D;DMPK;NPR1;KCNIP2;KCNK13;GATA4;ABCC9;TBX5;PLN;CASQ2;TNNI3;SCN5A;SCN3B;KCNK1;KCNK3
68	Reactome_Metabolism	ACHE;ACADVL;ACAA2;PANK1;SLC23A1;NDUFA10;ADK;MTR;PIK3C2A;LCLAT1;HK1;PSMD8;GYS1;ME1;PDK4;PLCE1;CPNE3;HMGCS2;ME2;ACADM;CD36;NUDT13;ATP5SL;CHST9;PRKAB2;ABCC8;GAA;ITPK1;ENTPD6;PLA2G4C;ACSL3;SDHA;PHKA2;SDHB;HADHB;HADHA;ACLY;TPST1;MED25;SLC25A18;PKM;PRKAR1A;PCCB;PITPNM2;PGP;NDUFS1;UQCRC2;GAPDH;ISCU;ABCG2;PRKAA2;PPM1L;IDUA;ABCB4;MGST3;COX17;GMPR;LPL;SLC3A2;SDSL;ADCY5;PTDSS2;RMND5A;OXCT1;ST8SIA5;ST3GAL6;C…
69	Reactome_Transport of Small Molecules	CAMK2B;CAMK2D;TTYH2;ABCB4;LPL;SLC1A3;SLC41A1;SLC3A2;SLC5A1;VLDLR;SLC30A10;SLC4A4;ADCY5;PSMD8;CYB5R1;ATP7B;PLN;HEPH;SLC16A7;ATP9B;ATP6V1E2;HMOX2;ABCA1;SLC16A1;ABCC9;SLC39A14;RAB11A;ANO1;SLC7A6;SLC25A18;AZGP1;PRKAR1A;VDAC3;ATP6V1B2;CASQ2;CFTR;SLC29A2;ABCG2
70	Reactome_Fatty Acid Metabolism	PRKAB2;ACADVL;ACAA2;PRKAA2;PTGES2;ACSL3;TECRL;HADHB;ACLY;HADHA;NUDT7;TBXAS1;PCCB;ACADM;CBR4
71	Reactome_Neuronal System	CAMK2B;ACHE;GABRB1;CAMK2D;PRKAA2;SLC1A3;ADCY5;ERBB4;KCNMB2;HOMER3;PPFIA4;PRKAB2;HOMER1;HOMER2;ABCC8;GABRA4;KCNK13;KCNJ16;ABCC9;NBEA;GLRB;PRKAR1A;KCNQ5;KCNK1;KCNK3
72	Reactome_Metabolism of Lipids	ACHE;ACADVL;PRKAA2;ACAA2;PPM1L;ABCB4;PIK3C2A;LCLAT1;PTDSS2;OXCT1;ME1;ST8SIA5;CPNE3;HMGCS2;ACADM;CD36;CBR4;ABCA1;B3GALNT1;PRKAB2;PTGES2;NFYC;PLA2G4C;MBOAT1;ACSL3;TECRL;SGPP2;HADHB;HADHA;ACLY;CDK8;MED25;NUDT7;TBXAS1;PCCB;PITPNM2;CHPT1;ABCG2
73	Reactome_Disorders of Transmembrane Transporters	ABCA1;SLC16A1;ABCC8;ABCB4;SLC1A3;ABCC9;SLC3A2;SLC5A1;SLC4A4;HK1;PSMD8;HEPH;CFTR
74	Reactome_Aerobic Respiration and Respiratory Electron Transport	PDHA1;NDUFA10;COX17;GOT2;SDHA;SDHB;SLC25A18;PKM;RMND5A;PDK4;OGDH;ME1;NDUFS1;UQCRC2;ME2;ATP5SL;ISCU
75	Reactome_Transmission Across Chemical Synapses	CAMK2B;ACHE;PRKAB2;GABRB1;CAMK2D;PRKAA2;GABRA4;SLC1A3;KCNJ16;ADCY5;NBEA;GLRB;PRKAR1A;ERBB4;PPFIA4
76	Reactome_Neurotransmitter Receptors and Postsynaptic Signal Transmission	CAMK2B;PRKAB2;GABRB1;CAMK2D;PRKAA2;NBEA;GLRB;PRKAR1A;ERBB4;GABRA4;KCNJ16;ADCY5
77	Reactome_SLC-mediated Transmembrane Transport	SLC16A1;SLC1A3;SLC41A1;SLC3A2;SLC5A1;SLC30A10;SLC4A4;SLC39A14;SLC7A6;SLC25A18;HEPH;SLC16A7;SLC29A2
78	Reactome_Programmed Cell Death	PSMD8;DSP;ITCH;PPP1R13B;SATB1;GAS2;BAX;DSG2;VIM;BIRC3;PLEC
79	Reactome_Phospholipid Metabolism	HADHB;PTDSS2;ACHE;HADHA;PITPNM2;PLA2G4C;MBOAT1;CPNE3;CHPT1;PIK3C2A;LCLAT1
80	Reactome_Signaling by Receptor Tyrosine Kinases	PTPN1;GABRB1;SHC2;JUP;PTPN11;EPS15L1;FGF1;ACTB;VEGFA;ACTG1;TIAL1;ITCH;RPS6KA5;TEC;ERBB4;PDGFD;ATP6V1B2;BAX;PGR;SH2B3;ATP6V1E2;SH3GL2
81	Reactome_Axon Guidance	SEMA5A;EPHA4;PRNP;EPHA7;CLTB;PTPN11;VLDLR;EFNA5;ACTB;ACTG1;PSMD8;EFNB1;RPS6KA5;DAG1;MYH14;PLXNB1;SLIT3;SCN5A;SCN3B;EPHB1;SH3GL2;CAP2
82	Reactome_Diseases of Signal Transduction by Growth Factor Receptors and Second Messengers	BRAP;CAMK2B;CDKN1A;CAMK2D;TNKS;AGTRAP;PTPN11;LMO7;FGF1;ACTB;ACTG1;PSMD8;CNKSR2;CDK8;PRKAR1A;ERBB4;HEY2;STRN;MARK3
83	Reactome_Developmental Biology	SEMA5A;CDKN1A;RARG;CLTB;GMPR;LPL;GATA4;VLDLR;GATA2;EFNA5;ACTB;ACTG1;PSMD8;EFNB1;RPS6KA5;MECOM;CDH2;HEY2;TBX20;DAG1;MYH14;SLIT3;CD36;SCN5A;SCN3B;EPHB1;SH3GL2;CAP2;DSP;EPHA4;PRNP;EPHA7;MYOCD;JUP;OSR1;PTPN11;TBX5;TBX3;FOXP1;CDK8;MED25;NR6A1;PKP2;ATP6V1B2;PLXNB1;DSG2;ZFPM2
84	Reactome_MAPK Family Signaling Cascades	BRAP;CAMK2B;SHC2;CAMK2D;PTPN11;FGF1;ACTB;ACTG1;CDC14B;PSMD8;CNKSR2;ERBB4;CDC42EP3;MARK3
85	Reactome_Signal Transduction	CHRM2;DGKG;GPSM1;CDKN1A;GABRB1;RARG;ZWILCH;CLTB;MTR;FGF1;ACTB;CDC14B;ACTG1;PSMD8;TIAL1;RPS6KA5;MECOM;HEY2;EFHD2;PDK4;ATP6V1E2;SH3GL2;DSP;PRKAB2;PPP1R12A;CTNNBIP1;EPS15L1;CNKSR2;AR;OBSCN;SMO;PRKAR1A;CCNE1;CDC42EP3;ATP6V1B2;PGR;ROR1;DSG2;CFTR;BIRC3;CAMK2B;SHC2;CAMK2D;PRKAA2;TNKS;PRICKLE1;ADCY5;P2RY6;ERBB4;PDGFD;MYH14;ST3GAL6;SH2B3;MARK3;HMOX2;ABCA1;BRAP;PTPN1;STARD13;PDHA1;JUP;MCAM;P2RY14;PCDH7;WWP…
86	Reactome_Nervous System Development	SEMA5A;EPHA4;PRNP;EPHA7;CLTB;PTPN11;VLDLR;EFNA5;ACTB;ACTG1;PSMD8;EFNB1;RPS6KA5;DAG1;MYH14;PLXNB1;SLIT3;SCN5A;SCN3B;EPHB1;SH3GL2;CAP2
87	Reactome_Intracellular Signaling by Second Messengers	CAMK2B;CDKN1A;CAMK2D;TNKS;WWP2;PTPN11;FGF1;ADCY5;PSMD8;MECOM;NBEA;PRKAR1A;ERBB4;STRN
88	Reactome_RHO GTPase Cycle	DSP;STARD13;JUP;MCAM;PCDH7;WWP2;MTR;ACTB;MPP7;ACTG1;OBSCN;CDC42EP3;EFHD2;PLXNB1;DSG2;VIM;HMOX2;CFTR
89	Reactome_MAPK1 MAPK3 Signaling	PSMD8;BRAP;CNKSR2;CAMK2B;SHC2;CAMK2D;ERBB4;PTPN11;FGF1;MARK3;ACTB;ACTG1
90	Reactome_Signaling by Rho GTPases, Miro GTPases and RHOBTB3	ZWILCH;MTR;ACTB;ACTG1;EFHD2;MYH14;HMOX2;DSP;STARD13;PPP1R12A;JUP;MCAM;PCDH7;WWP2;MPP7;AR;OBSCN;CCNE1;CDC42EP3;PLXNB1;DSG2;VIM;CFTR;RAB9B;SPC24
91	Reactome_Metabolism of Carbohydrates	GYS1;CHST9;PKM;IDUA;GAA;PGP;ST3GAL6;PHKA2;GAPDH;PFKM;PFKP;HK1
92	Reactome_RAF MAP Kinase Cascade	PSMD8;BRAP;CNKSR2;CAMK2B;SHC2;CAMK2D;ERBB4;FGF1;MARK3;ACTB;ACTG1
93	Reactome_Signaling by Rho GTPases	DSP;STARD13;PPP1R12A;JUP;ZWILCH;MCAM;PCDH7;WWP2;MTR;ACTB;MPP7;ACTG1;AR;OBSCN;CDC42EP3;EFHD2;MYH14;PLXNB1;DSG2;VIM;HMOX2;CFTR;SPC24
94	Reactome_Hemostasis	DGKG;PTPN1;CXADR;SLC16A1;PCDH7;ITPK1;GATA4;PTPN11;SLC3A2;ACTN4;GATA2;PAFAH2;ACTB;VEGFA;CYB5R1;SLC7A6;WEE1;GRB14;PRKAR1A;KCNMB2;MAFK;CD36;ZFPM2;SH2B3
95	Reactome_Metabolism of Proteins	SEMA5A;ACHE;PCSK1;CDKN1A;DCAF7;ACTB;HK1;PSMD8;ANKRD9;CDH2;DAG1;HMGCS2;ME2;IGFBP5;MRPS25;LRRC49;LMO7;AR;LARS2;TPST1;GAN;CCNE1;PCCB;VDAC3;PGR;NDUFS1;UQCRC2;CFTR;BIRC3;OTUB1;BLM;TNKS;SATB1;GOSR2;DCUN1D2;GATA4;MTIF3;THSD4;ART3;FBXO40;OXCT1;MGAT3;ST8SIA5;ST3GAL6;UGGT2;B3GALNT2;PDHA1;MCRS1;MRPL27;TBCB;TRAPPC9;USP28;RAB11A;TTLL7;OGDH;MSRB2;EIF3E;CNTN3;RAB9B;FBN1
96	Reactome_Transcriptional Regulation by TP53	RBL2;PRKAB2;CDKN1A;BLM;DYRK2;PPP1R13B;PRKAA2;CCNE1;PLK2;SMYD2;BAX;NLRC4
97	Reactome_Cellular Responses to Stimuli	CAMK2B;CDKN1A;ACADVL;CAMK2D;PRKAA2;GOSR2;ADCY5;PSMD8;EXOSC7;BAG3;UBN1;ME1;ATP6V1E2;HMOX2;PTPN1;HSPA4;NFYC;VEGFA;AR;PRKAR1A;CCNE1;DNAJB11;ATP6V1B2;PGR;MAFK;ABCG2
98	Reactome_Cellular Responses to Stress	CAMK2B;CDKN1A;ACADVL;CAMK2D;PRKAA2;HSPA4;NFYC;GOSR2;VEGFA;PSMD8;EXOSC7;AR;BAG3;CCNE1;UBN1;DNAJB11;ME1;ATP6V1B2;PGR;MAFK;ATP6V1E2;HMOX2;ABCG2
99	Reactome_Generic Transcription Pathway	BLK;CAMK2B;CDKN1A;RARG;BLM;CAMK2D;PPP1R13B;PRKAA2;DYRK2;GATA4;RORB;NLRC4;GATA2;KRBA1;PSMD8;CCND2;HEY2;SMYD2;PTPN1;PRKAB2;PLK2;NFYC;PTPN11;TBX5;VEGFA;RBL2;AR;CDK8;MED25;ITCH;ELF1;NR6A1;CCNE1;BAX;PGR
100	Reactome_Post-translational Protein Modification	SEMA5A;CDKN1A;BLM;TNKS;SATB1;GOSR2;DCUN1D2;DCAF7;THSD4;ACTB;ART3;HK1;PSMD8;ANKRD9;FBXO40;CDH2;DAG1;MGAT3;ST8SIA5;ST3GAL6;UGGT2;B3GALNT2;IGFBP5;LRRC49;MCRS1;LMO7;TRAPPC9;USP28;RAB11A;TTLL7;AR;TPST1;GAN;VDAC3;PGR;CNTN3;CFTR;RAB9B;BIRC3;FBN1;OTUB1
101	Reactome_Gene Expression (Transcription)	BLK;ZCCHC8;CAMK2B;CDKN1A;RARG;BLM;CAMK2D;PPP1R13B;PRKAA2;DYRK2;LPL;GATA4;RORB;NLRC4;GATA2;KRBA1;ACTB;PSMD8;CCND2;HEY2;MAEL;SMYD2;PDK4;CD36;PHLDA1;MYBL1;PTPN1;PRKAB2;PLK2;MCRS1;NFYC;PTPN11;TBX5;SAP30;VEGFA;RBL2;AR;CDK8;MED25;ITCH;ELF1;NR6A1;CCNE1;BAX;PGR
102	Reactome_Membrane Trafficking	CHRM2;PRKAB2;PRKAA2;DENND5B;GOSR2;CLTB;EPS15L1;TRAPPC9;PIK3C2A;TPD52L1;ACTB;RAB11A;ACTG1;BLOC1S1;CFTR;RAB9B;SH3GL2
103	Reactome_Disease	SEMA5A;CDKN1A;MTR;FGF1;SLC4A4;ACTB;ACTG1;HK1;PSMD8;GYS1;CCND2;HEPH;HEY2;DAG1;CD36;SH3GL2;ABCC8;GAA;AGTRAP;LMO7;ABCC9;SAP30;CNKSR2;TPST1;ANO1;MED25;PRKAR1A;CCNE1;PCCB;MASP1;CFTR;ISCU;CAMK2B;BLM;CAMK2D;IDUA;TNKS;ABCB4;SLC1A3;SLC3A2;SLC5A1;THSD4;ADCY5;ERBB4;MARK3;ABCA1;BRAP;SLC16A1;PLK2;PTPN11;VEGFA;CDK8;ITCH;TBXAS1;STRN
104	Reactome_RNA Polymerase II Transcription	BLK;CAMK2B;CDKN1A;RARG;BLM;CAMK2D;PPP1R13B;PRKAA2;DYRK2;GATA4;RORB;NLRC4;GATA2;KRBA1;PSMD8;CCND2;HEY2;SMYD2;PTPN1;PRKAB2;PLK2;NFYC;PTPN11;TBX5;VEGFA;RBL2;AR;CDK8;MED25;ITCH;ELF1;NR6A1;CCNE1;BAX;PGR
105	Reactome_Vesicle-mediated Transport	CHRM2;PRKAB2;PRKAA2;DENND5B;GOSR2;CLTB;EPS15L1;TRAPPC9;PIK3C2A;TPD52L1;ACTB;RAB11A;ACTG1;BLOC1S1;CD36;MASP1;CFTR;RAB9B;SH3GL2
106	Reactome_Neutrophil Degranulation	DSP;ACLY;PKM;DPP7;JUP;PTGES2;GAA;CREG1;CPNE3;CD36;HMOX2;RAB9B
107	Reactome_GPCR Downstream Signalling	CHRM2;DGKG;GPSM1;CAMK2B;CAMK2D;P2RY14;ADCY5;P2RY6;OBSCN;NBEA;PRKAR1A;PDE3A;PLXNB1;PDE7B;PDE7A
108	Reactome_Cell Cycle, Mitotic	PSMD8;RBL2;CDKN1A;WEE1;PPP1R12A;CCND2;ZWILCH;CCNE1;GORASP2;PCNT;PHLDA1;SPC24
109	Reactome_Signaling by GPCR	CHRM2;DGKG;GPSM1;CAMK2B;CAMK2D;P2RY14;ADCY5;P2RY6;OBSCN;SMO;NBEA;PRKAR1A;PDE3A;PLXNB1;PDE7B;PDE7A
110	Reactome_Cell Cycle	CDKN1A;BLM;PPP1R12A;ZWILCH;PSMD8;RBL2;WEE1;CCND2;CCNE1;GORASP2;PCNT;PHLDA1;SPC24
111	Reactome_Innate Immune System	DSP;JUP;PTGES2;GAA;PTPN11;NLRC4;ACTB;ACTG1;PSMD8;ACLY;ITCH;PKM;RPS6KA5;DPP7;TEC;CREG1;ATP6V1B2;CPNE3;CD36;MASP1;ATP6V1E2;HMOX2;RAB9B;BIRC3
112	Reactome_Cytokine Signaling in Immune System	CAMK2B;PTPN1;CDKN1A;CAMK2D;PTPN11;VEGFA;PSMD8;RPS6KA5;TEC;CD36;VIM;SH2B3;BIRC3
113	Reactome_Adaptive Immune System	BLK;LRSAM1;CXADR;PTPN11;LMO7;UBAC1;PSMD8;FBXO40;ITCH;UBE2Q1;GAN;HECW2;CD36;SH3GL2
114	Reactome_Immune System	BLK;CAMK2B;CDKN1A;LRSAM1;CAMK2D;NLRC4;ACTB;ACTG1;PSMD8;FBXO40;RPS6KA5;DPP7;UBE2Q1;CREG1;CPNE3;CD36;SH2B3;ATP6V1E2;HMOX2;SH3GL2;DSP;PTPN1;CXADR;JUP;PTGES2;GAA;PTPN11;LMO7;UBAC1;VEGFA;ACLY;ITCH;PKM;TEC;GAN;HECW2;ATP6V1B2;MASP1;VIM;RAB9B;BIRC3
115	Reactome_Infectious Disease	PLK2;PTPN11;ACTB;ADCY5;SAP30;VEGFA;ACTG1;PSMD8;CDK8;ANO1;MED25;ITCH;PRKAR1A;MASP1;SH3GL2;ISCU
116	WikiPathway_Striated Muscle Contraction Pathway WP383	MYBPC3;MYOM1;TPM2;ACTN4;ACTG1;MYL4;ACTA1;DES;TNNT2;MYL2;TCAP;DMD;TNNI3;VIM;MYH6
117	WikiPathway_Arrhythmogenic Right Ventricular Cardiomyopathy WP2118	DSP;JUP;ACTN4;ACTB;ACTG1;DES;SGCA;CDH2;DAG1;PKP2;DSG2;DMD;CTNNA3;SGCG
118	WikiPathway_Clear Cell Renal Cell Carcinoma Pathways WP4018	ACLY;PKM;PGBD5;ME1;SSPN;SDSL;GAPDH;PFKM;PFKP;HK1;VEGFA
119	WikiPathway_Amino Acid Metabolism WP3925	ACLY;LARS2;PKM;PDHA1;PPM1L;GOT2;PDK4;OGDH;HMGCS2;ACADM;SDHA
120	WikiPathway_Sudden Infant Death Syndrome SIDS Susceptibility Pathways WP706	CHRM2;HADHB;AR;HADHA;PRKAR1A;SLC1A3;ACADM;SCN5A;GATA2;SCN3B;GAPDH;VEGFA
121	WikiPathway_Myometrial Relaxation And Contraction Pathways WP289	MYL4;CAMK2B;ACTA1;CAMK2D;IGFBP5;PRKAR1A;MYL2;PKIA;ACTB;ACTG1;ADCY5
122	WikiPathway_Focal Adhesion WP306	BLK;SHC2;CCND2;PPP1R12A;MYL2;PDGFD;ACTN4;FLNC;ACTB;VEGFA;ACTG1;BIRC3
123	WikiPathway_Pleural Mesothelioma WP5087	PRKAB2;CDKN1A;PRKAA2;SLC3A2;FGF1;EFNA5;ACTB;VEGFA;ACTG1;ACTA1;RPS6KA5;CCND2;CDH2;CCNE1;PDGFD;BAX;ROR1;CTNNA3
124	WikiPathway_ADHD And Autism ASD Pathways WP5420	GABRB1;PRKAA2;HOMER1;HOMER2;GABRA4;GOT2;MTR;NMNAT1;PRKAR1A;DAG1;SLC25A40;HOMER3;CNTN3;SCN5A;SCN3B
125	WikiPathway_Nuclear Receptors Meta Pathway WP2882	ABCB4;MGST3;PLK2;SLC5A1;SLC39A14;CDC42EP3;PDK4;ME1;BAX;ACADM;IP6K3;CAP2;BIRC3
126	WikiPathway_VEGFA VEGFR2 Signaling WP3888	PTPN1;SHC2;PRKAA2;HTRA1;PTPN11;GATA2;F3;RAB11A;VEGFA;ACTG1;ITCH;RPS6KA5;FXR2;MYL2;DNAJB4;GAPDH
127	WikiPathway_Cancer Pathways WP5434	CAMK2B;CDKN1A;CAMK2D;JUP;MGST3;FGF1;ADCY5;VEGFA;AR;RPS6KA5;CCND2;MECOM;SMO;CCNE1;HEY2;BAX;CTNNA3;BIRC3
128	WikiPathway_PI3K Akt Signaling WP4172	CHRM2;RBL2;GYS1;CDKN1A;CCND2;PRKAA2;CCNE1;PDGFD;PPP2R3A;FGF1;EFNA5;VEGFA
129	KEGG_Hypertrophic cardiomyopathy	MYBPC3;PRKAB2;PRKAA2;TPM2;ACTB;ACTG1;DES;SGCA;MYL2;TNNT2;DAG1;DMD;TNNI3;SGCG;MYH6
130	KEGG_Dilated cardiomyopathy	MYBPC3;TPM2;ACTB;ACTG1;ADCY5;PLN;DES;SGCA;MYL2;TNNT2;DAG1;DMD;TNNI3;SGCG;MYH6
131	KEGG_Arrhythmogenic right ventricular cardiomyopathy	DSP;JUP;ACTB;ACTG1;DES;CDH2;SGCA;DAG1;PKP2;DSG2;CTNNA3;DMD;SGCG
132	KEGG_Adrenergic signaling in cardiomyocytes	CAMK2B;CAMK2D;TPM2;PPP2R3A;ADCY5;MYL4;RPS6KA5;PLN;MYL2;TNNT2;TNNI3;SCN5A;MYH6
133	KEGG_Diabetic cardiomyopathy	CAMK2B;CAMK2D;PDHA1;NDUFA10;SDHA;SDHB;GYS1;PLN;PDK4;VDAC3;NDUFS1;TNNI3;UQCRC2;CD36;GAPDH
134	KEGG_Axon guidance	SEMA5A;CAMK2B;EPHA4;EPHA7;CAMK2D;SEMA3D;SEMA4B;PTPN11;EFNA5;EFNB1;SMO;PLXNB1;SLIT3;EPHB1
135	KEGG_Oxytocin signaling pathway	CAMK2B;PRKAB2;CDKN1A;CAMK2D;PPP1R12A;PRKAA2;NPR1;PLA2G4C;ACTB;ACTG1;ADCY5
136	KEGG_Thermogenesis	PRKAB2;PRKAA2;NPR1;NDUFA10;COX17;ACSL3;SDHA;SDHB;ACTB;ADCY5;ACTG1;NDUFS1;UQCRC2;COX10
137	KEGG_Proteoglycans in cancer	CAMK2B;CDKN1A;CAMK2D;PPP1R12A;SMO;ERBB4;PLCE1;PTPN11;FLNC;ACTB;VEGFA;ACTG1
138	KEGG_Focal adhesion	SHC2;CCND2;PPP1R12A;MYL2;PDGFD;ACTN4;FLNC;ACTB;VEGFA;ACTG1;BIRC3
139	KEGG_Calcium signaling pathway	CHRM2;CAMK2B;CAMK2D;PLN;ERBB4;PDGFD;VDAC3;CASQ2;PLCE1;FGF1;PHKA2;VEGFA
140	KEGG_cAMP signaling pathway	CHRM2;CAMK2B;CAMK2D;PPP1R12A;PLN;NPR1;PDE3A;PLCE1;TNNI3;CFTR;ADCY5
141	KEGG_Parkinson disease	PSMD8;CAMK2B;CAMK2D;NDUFA10;VDAC3;BAX;NDUFS1;UQCRC2;SDHA;SDHB;ADCY5
142	KEGG_PI3K-Akt signaling pathway	CHRM2;CDKN1A;PRKAA2;PPP2R3A;FGF1;EFNA5;VEGFA;RBL2;GYS1;CCND2;CCNE1;ERBB4;PDGFD
143	KEGG_Pathways in cancer	CAMK2B;CDKN1A;CAMK2D;JUP;MGST3;FGF1;ADCY5;VEGFA;AR;RPS6KA5;CCND2;MECOM;SMO;CCNE1;HEY2;BAX;CTNNA3;BIRC3
144	KEGG_Amyotrophic lateral sclerosis	NDUFA10;ANXA11;CHCHD10;SDHA;SDHB;ACTB;ACTG1;PSMD8;ATXN2;ERBB4;BAX;NDUFS1;UQCRC2
145	KEGG_Human papillomavirus infection	RBL2;CDKN1A;CCND2;PKM;CCNE1;HEY2;ATP6V1B2;BAX;PPP2R3A;ATP6V1E2;VEGFA
146	KEGG_Pathways of neurodegeneration	PSMD8;CAMK2B;PRNP;ATXN2;CAMK2D;NDUFA10;VDAC3;BAX;NDUFS1;UQCRC2;SDHA;SDHB
